# Bacterial Schlafens mediate anti-phage defense

**DOI:** 10.1101/2025.07.24.666596

**Authors:** Veronica Perez Taboada, Yimo Wu, Riley Cassidy, Kirill E. Medvedev, Luuk Loeff, Anna Nemudraia, Artem Nemudryi

## Abstract

Human Schlafen proteins restrict viral replication by cleaving tRNA, thereby suppressing protein synthesis. Although the ribonuclease domain of Schlafen proteins is conserved across all domains of life, its function in prokaryotes has remained unclear. Here, we show that prokaryotic Schlafen nucleases (pSlfns) are widespread antiviral effectors that protect bacteria from phages. These nucleases are fused to diverse protein domains that sense phage infection. We focus on a system where Schlafen nuclease is fused to a previously unknown immunoglobulin-like sensor domain and demonstrate that it recognizes T5-like phage tail assembly chaperones and cleaves both bacterial and viral tRNA, triggering abortive infection. Our findings redefine Schlafens as an ancient, mechanistically conserved family of immune effectors, revealing the deep evolutionary origin of tRNA-targeting antiviral immunity in humans.

---

The mammalian Schlafen (Slfn) protein family was first identified in 1998 and named for its ability to induce growth arrest in murine thymocytes (“Schlafen” is German for “sleep”)^1^. Later work found that mammalian Slfn proteins share a conserved N-terminal endoribonuclease domain that suppresses protein synthesis by cleaving tRNA and rRNA^2-6^. Several Slfn members act as interferon-inducible antiviral factors^7,8^. In particular, human SLFN11 restricts diverse viruses, including human immunodeficiency virus 1 (HIV-1)^5^, human cytomegalovirus (HCMV)^9^, and positive-strand RNA flaviviruses, like Zika and Dengue viruses^10^. Human sterile alpha motif domain-containing protein 9 (SAMD9) and its paralog, SAMD9-like protein (SAMD9L), similarly use a Slfn-like tRNase domain to inhibit translation during poxviral and lentiviral infections^11,12^.

The Slfn ribonuclease domain is highly conserved in animals and, in addition to antiviral defense, has been linked to suppressing transposable elements in roundworms^13^. This recurring recruitment of the Slfn ribonuclease domain for immune functions suggests deep evolutionary roots of its role in restricting genetic parasites^8,13,14^. Slfn domains are found in prokaryotic genomes, and a few instances have been reported to associate with anti-phage genes, hinting at a potential immune function^15-17^. However, direct experimental evidence for the antiviral role of prokaryotic Schlafens (pSlfns) has been lacking, and their molecular mechanisms have not been determined.

In this work, we use a combination of computational, functional, and biochemical assays to demonstrate that pSlfn domains are anti-phage effectors fused to a variety of potential phage sensors and determine the molecular mechanism of phage defense mediated by pSlfn nuclease fused to an immunoglobulin-like domain. We show that pSlfn-mediated tRNA cleavage triggers growth arrest in response to phage infection, revealing evolutionary, functional, and mechanistic conservation with human Slfn-mediated antiviral immunity.
