## Supplementary Table 3 for "Bacterial Schlafens mediate anti-phage defense"

### Sheet: Plasmids
Plasmid name	Source organism	Plamid sequence	Description	Source
pAN239	Citrobacter freundii strain UMH16	gagagcgttcaccgacaaacaacagataaaacgaaaggcccagtctttcgactgacctttcgttttatttgatgcctggctctagtatcagtaaaccactacaaaagggaaactgtaaaccctcttttctgtaatgtacgattggcactcgttcaagtacacgcccacggtatttgaggatgtattcatagtgacaaggctaatcgttgaccaccagtgttgtcctcctatatctttttctgtgtcaccaatatgaatggcataatccgggtccaaccgataataggcctcgctgataccgtcatattcccaattgtcgtaatccagcagcagtctgactatgcggtcagcgggtgccaggtccaggttaaagcgctctctccacattgccatgacatc…	Immune system candidate, pSlfn.unannotated_fusion_cluster69_NZ_CP024677.1_1633 (WP_233607948.1)	This work
pAN243	Enterobacter hormaechei	gagagcgttcaccgacaaacaacagataaaacgaaaggcccagtctttcgactgacctttcgttttatttgatgcctggctctagtattataggcgagtaagttggaagaaaataacgtttgtgtttttgtactccatcggaattacaaaaatttcaagcgcactaagttttgaaagtgataatgtaatactacgcgttgtttccatcgttaaacttttgattctttcatggcttacaatgttttcatctgcggctgtagctaaaattatcctatctaattttgtcagggtgtcaaacttatcaccacaaatacctcgtattgtagacatggtctcttcaggaatgaaatcattggttccaagttcgagtattgtattgttaatttcaaagttttcaat…	Immune system candidate, pSlfn1_NC_021046.1_3170 (CBK86671.1)	This work
pAN247	Enterobacter ludwigii strain CEB04	gagagcgttcaccgacaaacaacagataaaacgaaaggcccagtctttcgactgacctttcgttttatttgatgcctggctctagtactagctgttcatgtaagttttgaaaagggctgagatttgttgtgcatccgtgagtggttcagttgatgaaccttgtctaatataaaattggttttcaaaatcacaaacttcccctgtgctttggatttctatcttaagtatgtgtaatccactgtaagaacaaaattcaatatttttaaggagttgttgcttaagggtttctgtaaagttgtattcttggattttttgttttattaacatgaagtaatcatcaatgtttccagatgaaatcattgcttcatggtcaatcccatttatataaaagccgttgaa…	Immune system candidate, pSlfn7_NZ_CP039741.1_2043 (WP_172425358.1)	This work
pAN248	Raoultella ornithinolytica strain 18	gagagcgttcaccgacaaacaacagataaaacgaaaggcccagtctttcgactgacctttcgttttatttgatgcctggctctagtattagtctccgttttcacttgatgccgagtagatcagttgatttaggtctgaaaaatccttctctataactttgccagaaacaccaaatgagtgttcaaacaatatgggtttaggaatttcgctagcaaagacacgcacataaagtacgtaatttcccgggcctgatggcagtattaccagatcttcctcagtacgaatcgtttgccctggcctcacaattcccaatgtggcgtgcacagtaggttggctgccatgttcatcaacgctcatatttcgttttgcatgttcaaaatgagaagctaaaccacttag…	Immune system RorSlfn20, pSlfn5_NZ_CP012555.1_2380 (WP_069476174.1)	This work
pAN250	Escherichia coli strain ERP001	gagagcgttcaccgacaaacaacagataaaacgaaaggcccagtctttcgactgacctttcgttttatttgatgcctggctctagtattaagctttaatatatttaaatttgaaaggattcgcgttaggatctaatggttttattacgccctcctcccttaacttttgcaatgcctttttaaccttttgaaggtcatcttcgccacttaattgtctaaccaacttatttgtgagctgtcccgttggattttctttaaaataattaataatcacatcctcaattgaggctattgtttgatgcttaactattacaacaaaattattgcccctttcttcaaataccggggctaccaacccggccttacgcaattcattttttgcagtatcaagcccctcacc…	Immune system candidate, pSlfn1_NZ_CP063214.1_4610 (WP_251121146.1)	This work
pAN251	Escherichia coli strain UC4224	gagagcgttcaccgacaaacaacagataaaacgaaaggcccagtctttcgactgacctttcgttttatttgatgcctggctctagtattaactaaatctagtagctattgtcgctatttgtaagccatgagctaaggttgttttatcagcttctcgccaataaatatcttgacctaccgcggaaatcgattgttggggaggtaccgtaataacgatgacccctaatccataaaaatcattatagtctatctttgacaaaacattacttttcagtggctctgataactctgaattttgaatagcattgacccaccgagttaaatactcttcattagtaataccgagcgctctagcttctcttgaaacacctacaacgttttttaaaccaactcgttttgg…	Immune system candidate, pSlfn7_NZ_CP104472.1_4210	This work
pAN253	Pantoea agglomerans strain ASB05	gagagcgttcaccgacaaacaacagataaaacgaaaggcccagtctttcgactgacctttcgttttatttgatgcctggctctagtatcacttcgcttgttcagcagtgacgtaatccctgaaacccttaaagtctagagatagacgatcacccgttgtctcaactgcaaactcttgctcaatcggcgtggccaattcaccgcctaaaacacgcaagcgaatgcgcatgcgtcccggaccttccggcaaaactgcaatgagctccgaactggcctgctccccaggcaagagagatcctaagcgaatgtggcattccggattttgggcaccttcgattatctccagcttgttatctctgttaaacaatgggctgcctttaattgtcccgaagtcgagcgt…	Immune system PagSlfn5, pSlfn5_NZ_CP046722.1_891 (WP_158131437.1)	This work
pAN294	Serratia fonticola strain MS5	gagagcgttcaccgacaaacaacagataaaacgaaaggcccagtctttcgactgacctttcgttttatttgatgcctggctctagtattagtcttcgttgccgcttaatgaagagtgtaccaattgcttcaagtcgataatccccttatcctttactttgccagagacgctaagtgagtgttcgaacaagatggggttagggatttcgttggcaaagatacgcacatgaagaacataatttcctgggcctgatggcagtattaccagatcctcctcagtacgaatcgtttggcccggccgcactgttcccaatgtggcgtgcacagcaggctcgctgccttgatgatcaacgttcatctttcgttttgcatgttctagataagaagatataccactgaa…	Immune system SfoSlfn5, pSlfn5_NZ_CP040182.1_1483 (WP_071682333.1)	This work
pFR85 (PARIS-2)	E.coli B185	[ref]	pFR66 with PARIS from E.coli B185, native PARIS promoter + Ptet promoter, KanR	A gift from Dr. Wiedenheft, [ref]
pRC003		actactttagtcagttccgcagtattacaaaaggatgtcgcaaacgctgtttgctcctctacaaaacagaccttaaaaccctaaaggcttaagtagcaccctcgcaagctcgggcaaatcgctgaatattccttttgtctccgaccatcaggcacctgagtcgctgtctttttcgtgacattcagttcgctgcgctcacggctctggcagtgaatgggggtaaatggcactacaggcgccttttatggattcatgcaaggaaactacccataatacaagaaaagcccgtcacgggcttctcagggcgttttatggcgggtctgctatgtggtgctatctgactttttgctgttcagcagttcctgccctctgattttccagtctgaccacttcggatta…	PARIS-2 system with nuclease-dead AriB(E26A)	This work
pAN265	Phage T5	gaagatcctttgatcttttctacggggtctgacgctcagtggaacgaaaactcacgttaagggattttggtcatgagattatcaaaaaggatcttcacctagatccttttaaattgtaaacgttaatattttgttaaaattcgcgttaaatttttgttaaatcagctcattttttaaccaataggccgaaatcggcaaaatcccttataaatcaaaagaatagcccgagatagggttgagtgttgttccagtttggaacaagagtccactattaaagaacgtggactccaacgtcaaagggcgaaaaaccgtctatcagggcgatggcccactacgtgaaccatcacccaaatcaagttttttggggtcgaggtgccgtaaagcactaaatcggaaccc…	T5.142 (NCBI accession: YP_006970.1) in pBAD, no tags	This work
pAN283	T5 escaper of RorSlfn20	gaagatcctttgatcttttctacggggtctgacgctcagtggaacgaaaactcacgttaagggattttggtcatgagattatcaaaaaggatcttcacctagatccttttaaattgtaaacgttaatattttgttaaaattcgcgttaaatttttgttaaatcagctcattttttaaccaataggccgaaatcggcaaaatcccttataaatcaaaagaatagcccgagatagggttgagtgttgttccagtttggaacaagagtccactattaaagaacgtggactccaacgtcaaagggcgaaaaaccgtctatcagggcgatggcccactacgtgaaccatcacccaaatcaagttttttggggtcgaggtgccgtaaagcactaaatcggaaccc…	T5.142_I72T in pBAD, no tags	This work
pAN284	T5 escaper of RorSlfn20	gaagatcctttgatcttttctacggggtctgacgctcagtggaacgaaaactcacgttaagggattttggtcatgagattatcaaaaaggatcttcacctagatccttttaaattgtaaacgttaatattttgttaaaattcgcgttaaatttttgttaaatcagctcattttttaaccaataggccgaaatcggcaaaatcccttataaatcaaaagaatagcccgagatagggttgagtgttgttccagtttggaacaagagtccactattaaagaacgtggactccaacgtcaaagggcgaaaaaccgtctatcagggcgatggcccactacgtgaaccatcacccaaatcaagttttttggggtcgaggtgccgtaaagcactaaatcggaaccc…	T5.142_D18G (T5-2 escaper) in pBAD, no tags	This work
pAN285	T5 escaper of RorSlfn20	gaagatcctttgatcttttctacggggtctgacgctcagtggaacgaaaactcacgttaagggattttggtcatgagattatcaaaaaggatcttcacctagatccttttaaattgtaaacgttaatattttgttaaaattcgcgttaaatttttgttaaatcagctcattttttaaccaataggccgaaatcggcaaaatcccttataaatcaaaagaatagcccgagatagggttgagtgttgttccagtttggaacaagagtccactattaaagaacgtggactccaacgtcaaagggcgaaaaaccgtctatcagggcgatggcccactacgtgaaccatcacccaaatcaagttttttggggtcgaggtgccgtaaagcactaaatcggaaccc…	T5.142_D68G (T5-3 escaper) in pBAD, no tags	This work
pBAD_eGFP				Addgene #54762
pVPT_001	Salmonella phage S114	ttgagatcctttttttctgcgcgtaatctgctgcttgcaaacaaaaaaaccaccgctaccagcggtggtttgtttgccggatcaagagctaccaactctttttccgaaggtaactggcttcagcagagcgcagataccaaatactgtccttctagtgtagccgtagttaggccaccacttcaagaactctgtagcaccgcctacatacctcgctctgctaatcctgttaccagtggctgctgccagtggcgataagtcgtgtcttaccgggttggactcaagacgatagttaccggataaggcgcagcggtcgggctgaacggggggttcgtgcacacagcccagcttggagcgaacgacctacaccgaactgagatacctacagcgtgagctatgaga…	Homolog (YP_009804970.1) of tail shaperon pT5.142 in pBAD, no tags	This work
pVPT_002	Pectobacterium phage DU_PP_V	ttgagatcctttttttctgcgcgtaatctgctgcttgcaaacaaaaaaaccaccgctaccagcggtggtttgtttgccggatcaagagctaccaactctttttccgaaggtaactggcttcagcagagcgcagataccaaatactgtccttctagtgtagccgtagttaggccaccacttcaagaactctgtagcaccgcctacatacctcgctctgctaatcctgttaccagtggctgctgccagtggcgataagtcgtgtcttaccgggttggactcaagacgatagttaccggataaggcgcagcggtcgggctgaacggggggttcgtgcacacagcccagcttggagcgaacgacctacaccgaactgagatacctacagcgtgagctatgaga…	Homolog (YP_009795320.1) of tail shaperon pT5.142 in pBAD, no tags	This work
pVPT_003	Pectobacterium phage My1	ttgagatcctttttttctgcgcgtaatctgctgcttgcaaacaaaaaaaccaccgctaccagcggtggtttgtttgccggatcaagagctaccaactctttttccgaaggtaactggcttcagcagagcgcagataccaaatactgtccttctagtgtagccgtagttaggccaccacttcaagaactctgtagcaccgcctacatacctcgctctgctaatcctgttaccagtggctgctgccagtggcgataagtcgtgtcttaccgggttggactcaagacgatagttaccggataaggcgcagcggtcgggctgaacggggggttcgtgcacacagcccagcttggagcgaacgacctacaccgaactgagatacctacagcgtgagctatgaga…	Homolog (YP_006906386.1) of tail shaperon pT5.142 in pBAD, no tags	This work
pVPT_004	Salmonella enterica	ttgagatcctttttttctgcgcgtaatctgctgcttgcaaacaaaaaaaccaccgctaccagcggtggtttgtttgccggatcaagagctaccaactctttttccgaaggtaactggcttcagcagagcgcagataccaaatactgtccttctagtgtagccgtagttaggccaccacttcaagaactctgtagcaccgcctacatacctcgctctgctaatcctgttaccagtggctgctgccagtggcgataagtcgtgtcttaccgggttggactcaagacgatagttaccggataaggcgcagcggtcgggctgaacggggggttcgtgcacacagcccagcttggagcgaacgacctacaccgaactgagatacctacagcgtgagctatgaga…	Homolog (EAT0097374.1) of tail shaperon pT5.142 in pBAD, no tags	This work
pVPT_005	Bacteriophage sp. (gut metagenome)	ttgagatcctttttttctgcgcgtaatctgctgcttgcaaacaaaaaaaccaccgctaccagcggtggtttgtttgccggatcaagagctaccaactctttttccgaaggtaactggcttcagcagagcgcagataccaaatactgtccttctagtgtagccgtagttaggccaccacttcaagaactctgtagcaccgcctacatacctcgctctgctaatcctgttaccagtggctgctgccagtggcgataagtcgtgtcttaccgggttggactcaagacgatagttaccggataaggcgcagcggtcgggctgaacggggggttcgtgcacacagcccagcttggagcgaacgacctacaccgaactgagatacctacagcgtgagctatgaga…	Homolog (UVX82060.1) of tail shaperon pT5.142 in pBAD, no tags	This work
pVPT_006	Pantoea phage vB_PagS_AAS21	ttgagatcctttttttctgcgcgtaatctgctgcttgcaaacaaaaaaaccaccgctaccagcggtggtttgtttgccggatcaagagctaccaactctttttccgaaggtaactggcttcagcagagcgcagataccaaatactgtccttctagtgtagccgtagttaggccaccacttcaagaactctgtagcaccgcctacatacctcgctctgctaatcctgttaccagtggctgctgccagtggcgataagtcgtgtcttaccgggttggactcaagacgatagttaccggataaggcgcagcggtcgggctgaacggggggttcgtgcacacagcccagcttggagcgaacgacctacaccgaactgagatacctacagcgtgagctatgaga…	Homolog (QCW23752.1) of tail shaperon pT5.142 in pBAD, no tags	This work
pAN264	Raoultella ornithinolytica strain 18	ttgagatcgttttggtctgcgcgtaatctcttgctctgaaaacgaaaaaaccgccttgcagggcggtttttcgaaggttctctgagctaccaactctttgaaccgaggtaactggcttggaggagcgcagtcaccaaaacttgtcctttcagtttagccttaaccggcgcatgacttcaagactaactcctctaaatcaattaccagtggctgctgccagtggtgcttttgcatgtctttccgggttggactcaagacgatagttaccggataaggcgcagcggtcggactgaacggggggttcgtgcatacagtccagcttggagcgaactgcctacccggaactgagtgtcaggcgtggaatgagacaaacgcggccataacagcggaatgacaccg…	Immune system RorSlfn20, pSlfn5_NZ_CP012555.1_2380, KanR	This work
pVPT_007	Pantoea agglomerans strain ASB05	aggctaggtggaggctcagtgatgataagtctgcgatggtggatgcatgtgtcatggtcatagctgtttcctgtgtgaaattgttatccgctcagagggcacaatcctattccgcgctatccgacaatctccaagacattaggtggagttcagttcggcgagcggaaatggcttacgaacggggcggagatttcctggaagatgccaggaagatacttaacagggaagtgagagggccgcggcaaagccgtttttccataggctccgcccccctgacaagcatcacgaaatctgacgctcaaatcagtggtggcgaaacccgacaggactataaagataccaggcgtttccccctggcggctccctcgtgcgctctcctgttcctgcctttcggtttac…	Immune system PagSlfn20, pSlfn5_NZ_CP046722.1_891 (WP_158131437.1), KanR	This work
pVPT_008	Serratia fonticola strain MS5	aggctaggtggaggctcagtgatgataagtctgcgatggtggatgcatgtgtcatggtcatagctgtttcctgtgtgaaattgttatccgctcagagggcacaatcctattccgcgctatccgacaatctccaagacattaggtggagttcagttcggcgagcggaaatggcttacgaacggggcggagatttcctggaagatgccaggaagatacttaacagggaagtgagagggccgcggcaaagccgtttttccataggctccgcccccctgacaagcatcacgaaatctgacgctcaaatcagtggtggcgaaacccgacaggactataaagataccaggcgtttccccctggcggctccctcgtgcgctctcctgttcctgcctttcggtttac…	Immune system SfoSlfn20, pSlfn5_NZ_CP040182.1_1483, KanR	This work
pAN301 (pSOS-GFP)		actactttagtcagttccgcagtattacaaaaggatgtcgcaaacgctgtttgctcctctacaaaacagaccttaaaaccctaaaggcttaagtagcaccctcgcaagctcgggcaaatcgctgaatattccttttgtctccgaccatcaggcacctgagtcgctgtctttttcgtgacattcagttcgctgcgctcacggctctggcagtgaatgggggtaaatggcactacaggcgccttttatggattcatgcaaggaaactacccataatacaagaaaagcccgtcacgggcttctcagggcgttttatggcgggtctgctatgtggtgctatctgactttttgctgttcagcagttcctgccctctgattttccagtctgaccacttcggatta…	A fluorescent reporter plasmid, encoding for the gfp gene under the control of recA promoter, upregulated in the bacterial SOS response to DNA damage	This work
pAN261	Raoultella ornithinolytica strain 18	ttgagatcctttttttctgcgcgtaatctgctgcttgcaaacaaaaaaaccaccgctaccagcggtggtttgtttgccggatcaagagctaccaactctttttccgaaggtaactggcttcagcagagcgcagataccaaatactgtccttctagtgtagccgtagttaggccaccacttcaagaactctgtagcaccgcctacatacctcgctctgctaatcctgttaccagtggctgctgccagtggcgataagtcgtgtcttaccgggttggactcaagacgatagttaccggataaggcgcagcggtcgggctgaacggggggttcgtgcacacagcccagcttggagcgaacgacctacaccgaactgagatacctacagcgtgagctatgaga…	Expression vector for RorSlfn20	This work
pAN302	T5 phage	ttgagatcctttttttctgcgcgtaatctgctgcttgcaaacaaaaaaaccaccgctaccagcggtggtttgtttgccggatcaagagctaccaactctttttccgaaggtaactggcttcagcagagcgcagataccaaatactgtccttctagtgtagccgtagttaggccaccacttcaagaactctgtagcaccgcctacatacctcgctctgctaatcctgttaccagtggctgctgccagtggcgataagtcgtgtcttaccgggttggactcaagacgatagttaccggataaggcgcagcggtcgggctgaacggggggttcgtgcacacagcccagcttggagcgaacgacctacaccgaactgagatacctacagcgtgagctatgaga…	Expression vector for T5.142	This work
pAN307	RorSlfn_SfoIg-like	gtcttcgttgccgcttaatgaagagtgtaccaattgcttcaagtcgataatccccttatcctttactttgccagagacgctaagtgagtgttcgaacaagatggggttagggatttcgttggcaaagatacgcacatgaagaacataatttcctgggcctgatggcagtattaccagatcctcctcagtacgaatcgtttggcccggccgcactgttcccaatgtggcgtgcacagcaggctcgctgccttgatgatcaacgttcatctttcgttttgcatgttctagataagaagatataccactgaagcgaagtttggtatctggttccaggggtagatcgtcagctcgtagtaacgaaatagccccacctactgggcagaggcatgtgatttctag…	Chimera of RorSlfn and SfoIg-like	This work
pAN308	SfoSlfn_RorIg-like	gtctccgttttcacttgatgccgagtagatcagttgatttaggtctgaaaaatccttctctataactttgccagaaacaccaaatgagtgttcaaacaatatgggtttaggaatttcgctagcaaagacacgcacataaagtacgtaatttcccgggcctgatggcagtattaccagatcttcctcagtacgaatcgtttgccctggcctcacaattcccaatgtggcgtgcacagtaggttggctgccatgttcatcaacgctcatatttcgttttgcatgttcaaaatgagaagctaaaccacttaggataagtgtcatttctggttcaggaggtagatcgtcagctcgcattagcgaaatatccctatcttctgggctgcggcatgtgatttctaa…	Chimera of SfoSlfn and RorIg-like	This work

### Sheet: Strains and phages
Bacterial strain	Description	Source
E. coli MG1655	E. coli K12 F-, λ-, ilvG-, rfb-50, rph-1	A gift from Dr. Wiedenheft
E. coli BL21(DE3)	F– ompT hsdSB (rB–, mB–) gal dcm (DE3)	A gift from Dr. Wiedenheft
E.coli NovaBlue		A gift from Dr. Wiedenheft
Phages	Description	Source
P1		ATCC, 25404-B1
T1		ATCC, 11303-B1
T2		ATCC, 11303-B2
T3		A gift from Dr. Wiedenheft
T4		A gift from Dr. Wiedenheft
T5		A gift from Dr. Wiedenheft
T6		ATCC, 11303-B6
T7		A gift from Dr. Wiedenheft
M13		A gift from Dr. Wiedenheft
MS2		A gift from Dr. Wiedenheft
Qbeta		A gift from Dr. Wiedenheft
T5_esc1	T5 with D18G mutation	This study
T5_esc2	T5 with D68G mutation	This study
T5_esc3	T5 with I72T mutation	This study

### Sheet: DNA oligos
ID	Description	Sequence
O1385	DNA sequence coding for E. coli MG1655 lysine tRNA with a T7 promoter sequence	CGATTGAGGCCGGTAATACGACTCACTATAgggtcgttagctcagttggtagagcagttgacttttaatcaattggtcgcaggttcgaatcctgcacgacccacca
O1386	DNA sequence coding for T5 phage lysine tRNA with a T7 promoter sequence	CGATTGAGGCCGGTAATACGACTCACTATAgggttgctagctcaactggtttagagcactggtcttttaaaccataggttacaggttcgagtcctgtgcaacccacca
O1387	DNA sequence coding for E. coli MG1655 methionine tRNA with a T7 promoter sequence	CGATTGAGGCCGGTAATACGACTCACTATAggctacgtagctcagttggttagagcacatcactcataatgatggggtcacaggttcgaatcccgtcgtagccacca
O1388	DNA sequence coding for T5 phage methionine tRNA with a T7 promoter sequence	CGATTGAGGCCGGTAATACGACTCACTATAagttagttggcagagtggttatgcacctccttcatacggagcgactacagtggttcaaatccactactaactacca
O1389	DNA sequence coding for E. coli MG1655 alanine tRNA with a T7 promoter sequence	CGATTGAGGCCGGTAATACGACTCACTATAggggctatagctcagctgggagagcgcctgctttgcacgcaggaggtctgcggttcgatcccgcatagctccacca
O1390	DNA sequence coding for T5 phage alanine tRNA with a T7 promoter sequence	CGATTGAGGCCGGTAATACGACTCACTATAgggcgaatagtgtcagcgggagcacaccagacttgcaatctggtagggagggttcgagtccctctttgtccacca

### Sheet: Primers
ID	Description	Sequence
O1297	primer for SDM to mutate Slfn20 ((E15A, D20A) in pAN248	gatttggcgTATAAATCAGAACGTTACAATTTTTC
O1298	primer for SDM to mutate Slfn20 ((E15A, D20A) in pAN248	agaacccgcACCTTTATAGCATAACTCTTC
O1377	primer for SDM to mutate AriB(E26A) in pFR85	TCTGTTAGTTgcgGGGAGGCATG
O1378	primer for SDM to mutate AriB(E26A) in pFR85	CGCTTTTTAGAGCTCATAG
O1329	oligos for cloning T5.142 into pBAD	agcaCATATGatgactaaacaacaatatttaatactttgtgaatcaatgg
O1330	oligos for cloning T5.142 into pBAD	gaggAAGCTTttaccgtgctcgagatttggc
O1391	forward primer to amplify tRNAs DNA templates	CGATTGAGGCCGGTAATACGACTCACTATA
O1392	reverse primer to amplify E. coli MG1655 lysine tRNA DNA template	tggtgggtcgtgcaggattcg
O1393	reverse primer to amplify T5 phage lysine tRNA DNA template	TGGTGGGTTGCACAGGACTCGAACCTGTAA
O1394	reverse primer to amplify E. coli MG1655 methionine tRNA DNA template	tggtggctacgacgggattcg
O1395	reverse primer to amplify T5 phage methionine tRNA DNA template	tggtagttagtagtggatttgaaccactgtagtcg
O1396	reverse primer to amplify E. coli MG1655 alanine tRNA DNA template	tggtggagctatgcgggatcg
O1397	reverse primer to amplify T5 phage alanine tRNA DNA template	tggtggacaaagagggactcgaacc
