## Supplementary Table 5 for "Bacterial Schlafens mediate anti-phage defense"

### Sheet: SupTable5
CHROM	POS	REF	ALT	DP	AD	Variant_Type	Sample	REF_DP	ALT_DP	ALT_DP_ratio
NC_005859.1	27492	C	CTTT	234	14201	INDEL	wt	14	201	0.858974
NC_005859.1	30586	C	T	242	1239	SNP	wt	1	239	0.987603
NC_005859.1	46062	G	T	214	1212	SNP	wt	1	212	0.990654
NC_005859.1	52706	AGGG	AGG	247	13223	INDEL	wt	13	223	0.902834
NC_005859.1	55131	TTCGATCA	TTCGATCATTTCTATAACCGTGCTTCTGTATCTCTGGGGTATATTGGTTGCCATGAAATGCTACAGTTCATGTTTGGCAAAGATGTAGATACAATGTCTGAGACCTGCATCAAGTTTGTTCAGCGTGTATTGCAGTACATGCGGGATAGGGTCGATCA	163	131,26	INDEL	wt	131	26	0.159509
NC_005859.1	63115	GTT	GTTT	232	20202	INDEL	wt	20	202	0.87069
NC_005859.1	64148	T	A	247	3243	SNP	wt	3	243	0.983806
NC_005859.1	68773	TT	TTCAGCAATATTTGAAT	221	35178	INDEL	wt	35	178	0.80543
NC_005859.1	78717	A	G	246	2242	SNP	wt	2	242	0.98374
NC_005859.1	80308	C	T	240	0,234	SNP	wt	0	234	0.975
NC_005859.1	85893	G	C	226	0,220	SNP	wt	0	220	0.973451
NC_005859.1	85894	G	A	227	4220	SNP	wt	4	220	0.969163
NC_005859.1	85895	C	G	226	4221	SNP	wt	4	221	0.977876
NC_005859.1	85929	C	G	236	2231	SNP	wt	2	231	0.978814
NC_005859.1	85930	G	C	237	1232	SNP	wt	1	232	0.978903
NC_005859.1	86340	AAGAGAGAGA	AAGAGAGA	248	26205	INDEL	wt	26	205	0.826613
NC_005859.1	103331	T	A	239	2233	SNP	wt	2	233	0.974895
NC_005859.1	30586	C	T	344	2340	SNP	T5-1	2	340	0.988372
NC_005859.1	46062	G	T	358	1356	SNP	T5-1	1	356	0.994413
NC_005859.1	64148	T	A	419	5414	SNP	T5-1	5	414	0.988067
NC_005859.1	78717	A	G	399	3394	SNP	T5-1	3	394	0.987469
NC_005859.1	80308	C	T	421	1419	SNP	T5-1	1	419	0.995249
NC_005859.1	85893	G	C	355	0,351	SNP	T5-1	0	351	0.988732
NC_005859.1	85894	G	A	355	3352	SNP	T5-1	3	352	0.991549
NC_005859.1	85895	C	G	355	3352	SNP	T5-1	3	352	0.991549
NC_005859.1	85929	C	G	361	5356	SNP	T5-1	5	356	0.98615
NC_005859.1	85930	G	C	359	1357	SNP	T5-1	1	357	0.994429
NC_005859.1	96778	A	G	420	169247	SNP	T5-1	169	247	0.588095
NC_005859.1	103331	T	A	469	6455	SNP	T5-1	6	455	0.970149
NC_005859.1	30586	C	T	313	1306	SNP	T5-2	1	306	0.977636
NC_005859.1	46062	G	T	358	2354	SNP	T5-2	2	354	0.988827
NC_005859.1	64148	T	A	382	5375	SNP	T5-2	5	375	0.981675
NC_005859.1	78717	A	G	359	3355	SNP	T5-2	3	355	0.988858
NC_005859.1	80308	C	T	405	3401	SNP	T5-2	3	401	0.990123
NC_005859.1	85893	G	C	363	2357	SNP	T5-2	2	357	0.983471
NC_005859.1	85894	G	A	366	4357	SNP	T5-2	4	357	0.97541
NC_005859.1	85895	C	G	366	5357	SNP	T5-2	5	357	0.97541
NC_005859.1	85929	C	G	368	5359	SNP	T5-2	5	359	0.975543
NC_005859.1	85930	G	C	368	3362	SNP	T5-2	3	362	0.983696
NC_005859.1	96940	T	C	403	52350	SNP	T5-2	52	350	0.868486
NC_005859.1	103331	T	A	450	4438	SNP	T5-2	4	438	0.973333
NC_005859.1	30586	C	T	320	2317	SNP	T5-3	2	317	0.990625
NC_005859.1	46062	G	T	335	1333	SNP	T5-3	1	333	0.99403
NC_005859.1	64148	T	A	348	4343	SNP	T5-3	4	343	0.985632
NC_005859.1	78717	A	G	363	3359	SNP	T5-3	3	359	0.988981
NC_005859.1	80308	C	T	411	2402	SNP	T5-3	2	402	0.978102
NC_005859.1	85893	G	C	338	0,332	SNP	T5-3	0	332	0.982249
NC_005859.1	85894	G	A	339	7332	SNP	T5-3	7	332	0.979351
NC_005859.1	85895	C	G	339	7332	SNP	T5-3	7	332	0.979351
NC_005859.1	85929	C	G	329	4325	SNP	T5-3	4	325	0.987842
NC_005859.1	85930	G	C	330	2324	SNP	T5-3	2	324	0.981818
NC_005859.1	96790	T	C	402	9393	SNP	T5-3	9	393	0.977612
NC_005859.1	103331	T	A	412	3402	SNP	T5-3	3	402	0.975728
NC_005859.1	30586	C	T	345	1341	SNP	T5-4	1	341	0.988406
NC_005859.1	46062	G	T	373	3370	SNP	T5-4	3	370	0.991957
NC_005859.1	64148	T	A	383	3380	SNP	T5-4	3	380	0.992167
NC_005859.1	78717	A	G	385	3381	SNP	T5-4	3	381	0.98961
NC_005859.1	80308	C	T	383	3380	SNP	T5-4	3	380	0.992167
NC_005859.1	85893	G	C	335	2329	SNP	T5-4	2	329	0.98209
NC_005859.1	85894	G	A	334	4329	SNP	T5-4	4	329	0.98503
NC_005859.1	85895	C	G	333	3328	SNP	T5-4	3	328	0.984985
NC_005859.1	85929	C	G	343	7333	SNP	T5-4	7	333	0.970845
NC_005859.1	85930	G	C	341	2334	SNP	T5-4	2	334	0.979472
NC_005859.1	96778	A	G	418	11407	SNP	T5-4	11	407	0.973684
NC_005859.1	103331	T	A	424	4413	SNP	T5-4	4	413	0.974057
